# Estrogen controls mTOR signaling and mitochondrial function via WNT4 in lobular carcinoma cells

**DOI:** 10.1101/684530

**Authors:** Madeleine T. Shackleford, Deviyani M. Rao, Evelyn K. Bordeaux, Hannah M. Hicks, Steffi Oesterreich, Matthew J. Sikora

## Abstract

Invasive lobular carcinoma of the breast (ILC) is strongly estrogen-driven and represents a unique context for estrogen receptor (ER) signaling. In ILC, ER controls the expression of the Wnt ligand WNT4, which is critical for endocrine response and anti-estrogen resistance. However, signaling mediated by WNT4 is poorly understood. We utilized reverse phase protein array (RPPA) to characterize ER and WNT4-driven signaling in ILC cells and identified that WNT4 mediates downstream mTOR signaling via S6K. Additionally, independent of mTOR/S6K, ER and WNT4 control levels of MCL-1, which alters mitochondrial function. In this context, WNT4 knockdown caused decreased ATP production and increased mitochondrial fragmentation. WNT4 regulation of both mTOR signaling and MCL-1 were also observed in antiestrogen resistant models of ILC. Further, we identified that high *WNT4* expression is associated with similar mTOR pathway activation in serous ovarian cancer tumors, suggesting that WNT4 signaling is important in multiple tumor types. The identified downstream pathways offer insight in to WNT4 signaling and represent potential targets to overcome anti-estrogen resistance for patients with ILC.
